# scCross: A Deep Generative Model for Unifying Single-cell Multi-omics with Seamless Integration, Cross-modal Generation, and In-silico Exploration

**DOI:** 10.1101/2023.11.22.568376

**Authors:** Xiuhui Yang, Koren K. Mann, Hao Wu, Jun Ding

**Author notes:** Contributing authors.

## Abstract

Single-cell multi-omics illuminate intricate cellular states, yielding transformative insights into cellular dynamics and disease. Yet, while the potential of this technology is vast, the integration of its multifaceted data presents challenges. Some modalities have not reached the robustness or clarity of established scRNA-seq. Coupled with data scarcity for newer modalities and integration intricacies, these challenges limit our ability to maximize single-cell omics benefits. We introduce scCross: a tool adeptly engineered using variational autoencoder, generative adversarial network principles, and the Mutual Nearest Neighbors (MNN) technique for modality alignment. This synergy ensures seamless integration of varied single-cell multi-omics data. Beyond its foundational prowess in multi-omics data integration, scCross excels in single-cell cross-modal data generation, multi-omics data simulation, and profound in-silico cellular perturbations. Armed with these capabilities, scCross is set to transform the field of single-cell research, establishing itself in the nuanced integration, generation, and simulation of complex multi-omics data.
