## Supplementary Data S1 for "scCross: A Deep Generative Model for Unifying Single-cell Multi-omics with Seamless Integration, Cross-modal Generation, and In-silico Exploration"

### Sheet: S1
Unmatched mouse cortex	ARI	NMI	ASW cell type	ASW omics layer	Graph connectivity		ARI-RNA	NMI-RNA	ARI-ATAC	NMI-ATAC	ARI-snmC	NMI-snmC
sccross	0.3112	0.6706	0.4714	1	0.9053		0.2743	0.6412	0.2765	0.6363	0.3828	0.7343
scglue	0.188467	0.589333	0.4624	1	0.7031		0.315	0.6626	0.0887	0.5071	0.1617	0.5983
seurat v4	NA	NA	NA	NA	NA		NA	NA	NA	NA	NA	NA
uniPort	NA	NA	NA	NA	NA		NA	NA	NA	NA	NA	NA
Matched mouse cortex	ARI	NMI	ASW cell type	ASW omics layer	Graph connectivity		ARI-RNA	NMI-RNA	ARI-ATAC	NMI-ATAC		FOSCTTM_250	FOSCTTM_500	FOSCTTM_1000	FOSCTTM_2000
sccross	0.41185	0.62435	0.6115	0.9675	0.9632		0.4131	0.6466	0.4106	0.6021		0.03412	0.03753	0.03583	0.03765
scglue	0.4318	0.61895	0.5985	0.9711	0.9681		0.4693	0.6552	0.3943	0.5827		0.03373	0.03955	0.03654	0.0388
seurat v4	0.3493	0.54785	0.541	0.6462	0.9431		0.4502	0.6087	0.2484	0.487		0.1597	0.161	0.1545	0.1528
uniPort	0.23865	0.3555	0.5152	0.8735	0.8763		0.397	0.5329	0.0803	0.1781		0.3214	0.3119	0.298	0.2951
Matched mouse lymphonodus	ARI	NMI	ASW cell type	ASW omics layer	Graph connectivity		ARI-RNA	NMI-RNA	ARI-ATAC	NMI-ATAC		FOSCTTM_250	FOSCTTM_500	FOSCTTM_1000	FOSCTTM_2000
sccross	0.12745	0.29445	0.4922	0.947	0.918		0.1443	0.3545	0.1106	0.2344		0.1573	0.1586	0.1622	0.1621
scglue	NA	NA	NA	NA	NA		NA	NA	NA	NA		NA	NA	NA	NA
seurat v4	0.10353	0.2578	0.485	0.6133	0.8944		0.139	0.311	0.06806	0.2046		0.2502	0.2504	0.2405	0.2373
uniPort	0.1156	0.2589	0.4969	0.9393	0.9052		0.1768	0.3503	0.0544	0.1675		0.1836	0.1816	0.1839	0.1843
Matched mouse atherosclerotic plaque immune cells	ARI	NMI	ASW cell type	ASW omics layer	Graph connectivity		ARI-RNA	NMI-RNA	ARI-ATAC	NMI-ATAC		FOSCTTM_250	FOSCTTM_500	FOSCTTM_1000	FOSCTTM_2000
sccross	0.2498	0.54455	0.5805	0.9565	0.9862		0.2403	0.5605	0.2593	0.5286		0.06196	0.05923	0.0605	0.06
scglue	0.25255	0.53745	0.5742	0.9559	0.985		0.2524	0.5556	0.2527	0.5193		0.07347	0.06823	0.0665	0.06484
seurat v4	0.2153	0.4888	0.5327	0.6976	0.9576		0.2927	0.5649	0.1379	0.4127		0.213	0.2048	0.212	0.2107
uniPort	0.1707	0.49685	0.5458	0.9861	0.9881		0.1695	0.5001	0.1719	0.4936		0.4942	0.4705	0.4626	0.4676
*Note: NA means unable to obtain the result.
